# An integrated transcriptomics–functional genomics approach reveals a small RNA that modulates *Bacteroides thetaiotaomicron* sensitivity to tetracyclines

**DOI:** 10.1101/2023.02.16.528795

**Authors:** Daniel Ryan, Elise Bornet, Gianluca Prezza, Shuba Varshini Alampalli, Taís Franco de Carvalho, Hannah Felchle, Titus Ebbecke, Regan Hayward, Adam M. Deutschbauer, Lars Barquist, Alexander J. Westermann

## Abstract

Gene expression plasticity allows bacteria to adapt to diverse environments, tie their metabolism to available nutrients, and cope with stress. This is particularly relevant in a niche as dynamic and hostile as the human intestinal tract, yet transcriptional networks remain largely unknown in gut *Bacteroides* spp. Here, we map transcriptional units and profile their expression levels in *Bacteroides thetaiotaomicron* over a suite of 15 defined experimental conditions that are relevant *in vivo*, such as variation of temperature, pH, and oxygen tension, exposure to antibiotic stress, and growth on simple carbohydrates or on host mucin-derived glycans. Thereby, we infer stress- and carbon source-specific transcriptional regulons, including conditional expression of capsular polysaccharides and polysaccharide utilization loci, and expand the annotation of small regulatory RNAs (sRNAs) in this organism. Integrating this comprehensive expression atlas with transposon mutant fitness data, we identify conditionally important sRNAs. One example is MasB, whose inactivation led to increased bacterial tolerance of tetracyclines. Using MS2 affinity purification coupled with RNA sequencing, we predict targets of this sRNA and discuss their potential role in the context of the MasB-associated phenotype. Together, this transcriptomic compendium in combination with functional sRNA genomics—publicly available through a new iteration of the ‘Theta-Base’ web browser (www.helmholtz-hiri.de/en/datasets/bacteroides-v2)—constitutes a valuable resource for the microbiome and sRNA research communities alike.
