## Supplementary Table 1 for "An integrated transcriptomics–functional genomics approach reveals a small RNA that modulates *Bacteroides thetaiotaomicron* sensitivity to tetracyclines"

### Sheet: Oligos
Name	Sequence	Description	Reference
AWO-028	CTCTACTGACATCTTCACAGACTTACGTAGAGAAGC	Northern blot probe for BTnc201	PMID: 32678091
AWO-043	GGCTTAACTTCTCTGTTCGGAATGGGAAGAGGTG	Northern blot probe for 5S rRNA	PMID: 32678091
AWO-1026	AGCACCGATATCACCCGCCT	RT-qPCR forward primer - fusA2 (BT_2167)	This study
AWO-1027	GCGGCAAGGTTCGTGAAGGT	RT-qPCR reverse primer - fusA2 (BT_2167)	This study
AWO-1028	TGGCAATGTCCGGACTGGGA	RT-qPCR forward primer - BT_1675	This study
AWO-1029	ATAAGCAGGCGCGAACGGTC	RT-qPCR reverse primer - BT_1675	This study
JV-3562	GTGTCTGAAAAACGTACCCTGAT	Northern blot probe for 2xMS2 tag	This study
AWO-778	TTCATGAATTCTCTCAAAGGCATCTTACGG	Northern blot probe for BTnc302	This study
AWO-779	GTTACTTTTGTTATATCATCCGA	Northern blot probe for BTnc207	This study
AWO-994	ATACATAAATCCTTTCCAAGGAC	Northern blot probe BTnc295	This study
AWO-995	GCCGGAGTCGAACCGGATAGTCTTG	Northern blot probe BTnc311	This study
AWO-996	GAGTAGTCCTCACAAGATTTACAAC	Northern blot probe BTnc289	This study
AWO-997	GGTCTGTGGATGCTGATTCTTTCC	Northern blot probe BTnc389	This study
AWO-998	CGTGATAAGCAAAGAAAATAGGAGGCT	Northern blot probe BTnc309	This study
AWO-243	GTTTTTTTTAATACGACTCACTATAGGGCTTCTCTACGTAAGTCTGTG	In vitro transcription Forward oligo for BTnc201	Prezza and Ryan et al. (2021)
AWO-244	ATATAAAAAAAGATGCATTCC	In vitro transcription Reverse oligo for BTnc201	Prezza and Ryan et al. (2021)
AWO-1114	GTTTTTTTTAATACGACTCACTATAGGATGGACGAGAAACTGCG	In vitro transcription Forward oligo for BT_2165	This study
AWO-1115	GTCAAACACGCACAAGTCATA	In vitro transcription Reverse oligo for BT_2165	This study
AWO-1116	GTTTTTTTTAATACGACTCACTATAGGGACAGCACTTAGCTCACTTAC	In vitro transcription Forward oligo for fusA2	This study
AWO-1117	CAGTTTTGAGAGAATTATT	In vitro transcription Reverse oligo for fusA2	This study

### Sheet: Plasmids
Name	Description	Use	Reference
AWP-017	pNBU2_erm-TetR-P1T_D-sRNA201	BTnc201 complementation plasmid	This study
AWP-020	MS2-c201	MS2 tagged BTnc201 on complementation vector	This study

### Sheet: Strains
Name	Use	Description	Reference
AWS-001	B. thetaiotaomicron	Wild-type	DSM 2079
AWS-003	B. thetaiotaomicron tdk	Wild-type parent strain; FUdRs	PMID: 18611383
AWS-014	E. coli S17-1 lambda pir	Required for conjugation with B. thetaiotaomicron	ATCC BAA-2428
AWS-029	∆BTnc201	BTnc201 deletion strain in AWS-003 background	This study
AWS-036	BTnc201+	BTnc201 complementation strain in AWS-029 background	This study
AWS-062	MS2-c201	MS2-c201 in AWS-029 background (AWP020 = MS2 tagged sRNA201 on complementation vector)	This study
