## Supplementary Table 2 for "An integrated transcriptomics–functional genomics approach reveals a small RNA that modulates *Bacteroides thetaiotaomicron* sensitivity to tetracyclines"

### Sheet: TYG
	TYG medium
	Components	1 L
1	Tryptone	20 g
	Yeast extract	10 g
	Glucose (anhydrous/monohydrate)	5 g / 5.5 g
	L-Cysteine	1 g
	water	890 mL
2	Hemin not older than 2 weeks	10 mL
3	Salt solution	40 mL
4	mix
5	CaCl2	40 mL
	NaHCO3 (10%)	20 mL
	(Resazurin (0.1%), optional)	1 mL
6	Filter sterilize (do not autoclave)
	Stock components
	NaHCO3 (10%)	5 g in 50 mL. Warm slightly to dissolve; filter sterilize
	Hemin Solution (100ml)	50 mg in 1 mL of 1 M NaOH. Make up to 100 mL with dH2O. Filter sterilize and store in dark bottle at 4 °C.
	0.1% Resazurin	0.05 g in 50 mL dH2O, filter sterilize.
	Salt Solution	For 500 mL:
	MgSO4.7H2O	0.24 g
	KH2PO4	0.5 g
	K2HPO4	0.5 g
	NaCl	1 g
	CaCl2	0.1 g in 500 mL.
	1M NaOH	0.4 g in 10 mL.

### Sheet: BHIS
	Brain Heart Infusion Medium-Supplemented Agar
	Components	For 1 L
	BHI-Agar	52 g
	L-Cysteine	1 g
	Hemin Solution	10 mL
	H2O	920 mL
	(Resazurin 0.1% solution, optional)	(1 mL)
	NaHCO3 (10%) not older than 3 weeks. Make sure there is no precipitate.	20 mL
	Autoclave all. After cooling add NaHCO3.	Pour plates.

### Sheet: Minimal Medium
	Mineral Medium (Varel and Bryant, 1974) (minimal medium)
	Components	For 1 L
1	Glucose (20% in H2O, filter sterilized). Another carbohydrate source may be used instead. **	25 mL
	L-Cysteine	1 g
	Hemin	10 mL
	L-Methionine(0.2% in H2O, filter sterilized)	10 mL
	FeSO4.7H2O	1.5 mL
	NaHCO3 (10% sterile)	20 mL
	Mineral 3B soln *	50 mL
	H2O	883.5 mL
2	Adjust pH to 7
3	Filter steralize (0.2 um)
	Mineral 3B
	Components	For 1 L
	KH2PO4	18 g
	NaCl	18 g
	MgCl2.6H2O	0.4 g
	CaCl2.2H2O	0.52 g
	CoCl2.2H2O/CoCl2.6H2O	0.02 g / 0.027 g
	MnCl2.4H2O	0.2 g
	NH4Cl	10 g
	Na2SO4	5 g
	Water	800 mL
	Filter steralize (0.2 um)
	FeSO4 solution (0.01 M)	Dissolve 0.278 g of FeSO4.7H2O in 100mL distilled water. Add two drops of conc HCl. Store in the dark. Room temp. is fine.
	* Long term storage of Mineral 3B solution in -20°C. Working aliqot can be stored at 4°C. Avoid excessive freeze thaw cycles.
	**Can be added prior to requirement provided it is suitably degassed.

### Sheet: Growth conditions
Environmenta shocks	Medium	Growth phase	Conditions
28°C	TYG (0.2 uM filtered)	2h post stress induction (7h, OD=2.4 (MEP))	28°C
42°C	TYG (0.2 uM filtered)	2h post stress induction (7h, OD=2.4 (MEP))	42°C
pH 6	TYG (0.2 uM filtered)	2h post stress induction (7h, OD=2.4 (MEP))	pH 6
Aerobic shaking	TYG (0.2 uM filtered)	2h post stress induction (7h, OD=2.4 (MEP))	220rpm, 2h
Hydrogen peroxide	TYG (0.2 uM filtered)	2h post stress induction (7h, OD=2.4 (MEP))	480µM
Deoxycholate	TYG (0.2 uM filtered)	2h post stress induction (7h, OD=2.4 (MEP))	0.2mg/mL
Bile salts	TYG (0.2 uM filtered)	2h post stress induction (7h, OD=2.4 (MEP))	0.5mg/mL
Gentamicin	TYG (0.2 uM filtered)	2h post stress induction (7h, OD=2.4 (MEP))	200µg/mL
Control condition	TYG (0.2 uM filtered)	7h, OD=2.4 (MEP)
Carbon sources	Medium	Growth phase	Conditions
Glucose	Minimal medium (0.2 uM filtered)	17 h (LEP)	0.5% (wt/vol)
Arabinose	Minimal medium (0.2 uM filtered)	17 h (LEP)	0.5% (wt/vol)
Xylose	Minimal medium (0.2 uM filtered)	17 h (LEP)	0.5% (wt/vol)
Maltose	Minimal medium (0.2 uM filtered)	17 h (LEP)	0.5% (wt/vol)
N-acetyl-D-glucosamine	Minimal medium (0.2 uM filtered)	23h (LEP)	0.5% (wt/vol)
Mucin	Minimal medium (0.4 uM filtered)	15.5 h (ESP)	0.5% (wt/vol)
Starvation (no carbon source)	Minimal medium (0.2 uM filtered)	2h post media change at LEP (17h)
LEP - Late exponential phase
ESP - Early stationary phase
