## Supplementary Table 3 for "An integrated transcriptomics–functional genomics approach reveals a small RNA that modulates *Bacteroides thetaiotaomicron* sensitivity to tetracyclines"

### Sheet: sRNA mastertable
Genome	Gene name	Start	End	Strand	sRNA class	Canonical* sRNA?	Fitness related phenotypes	Comments	Rfam ID	References
NC_004663.1	BTnc000	4778	4861	+	5'-derived
NC_004663.1	BTnc001	19389	19529	+	intergenic
NC_004663.1	BTnc002	22336	22409	-	intergenic
NC_004663.1	BTnc003	33618	33720	-	intergenic
NC_004663.1	BTnc004	68965	69088	+	antisense
NC_004663.1	BTnc005	72773	72983	+	intergenic	X			RF04178	PMID: 34379855
NC_004663.1	BTnc006	99644	99865	-	intergenic
NC_004663.1	BTnc007	117072	117330	+	intergenic		Zinc pyrithione
NC_004663.1	BTnc008	181014	181137	+	intergenic
NC_004663.1	BTnc009	199973	200113	-	antisense			Canonical PUL-associated antisense RNA
NC_004663.1	BTnc010	298109	298183	+	antisense			Non-anonical PUL-associated antisense RNA
NC_004663.1	BTnc011	305343	305417	-	antisense			Non-anonical PUL-associated antisense RNA
NC_004663.1	BTnc012	340695	340774	-	antisense
NC_004663.1	BTnc013	362602	362708	+	5'-derived			~150 nt; expression seems to depend on Csp-like BT_1884.		PMID: 34379855
NC_004663.1	BTnc014	430397	430472	-	antisense			Non-anonical PUL-associated antisense RNA
NC_004663.1	BTnc015	462992	463126	-	antisense
NC_004663.1	BTnc016	464323	464402	-	antisense			CPS1 associated antisense RNA
NC_004663.1	BTnc018	572989	573125	+	intergenic
NC_004663.1	BTnc019	573576	573878	-	antisense			CPS2 associated antisense RNA; Overlaps with BT_0462, marked as antisense (GP 05/08/22)
NC_004663.1	BTnc020	600281	600474	-	antisense
NC_004663.1	BTnc021	606301	606449	-	antisense
NC_004663.1	BTnc022	643196	643459	+	intergenic	X	Chlorpromazine, L-arabinose
NC_004663.1	BTnc023	657696	657804	-	intergenic	X
NC_004663.1	BTnc024	657917	658051	+	antisense
NC_004663.1	spoG-01	704416	704481	-	intergenic
NC_004663.1	spoG-02	705456	705521	-	intergenic	X
NC_004663.1	BTnc027	737084	737163	-	antisense			CPS3 associated antisense RNA
NC_004663.1	BTnc028a	768636	768865	+	3'-derived
NC_004663.1	BTnc028b	768866	768988	+	antisense
NC_004663.1	BTnc029	778028	778308	+	3'-derived
NC_004663.1	BTnc030	789796	789870	+	antisense
NC_004663.1	spoG-03	900287	900352	-	antisense
NC_004663.1	spoG-04	901837	901902	-	intergenic	X
NC_004663.1	BTnc033	915779	915939	-	intergenic	X
NC_004663.1	BTnc034	945125	945232	+	intergenic	X
NC_004663.1	gibS	959075	959219	+	intergenic	X		145 nt; structure experimentally determined (5' stem-loop, single-stranded central region, intrinsic terminator hairpin); induced in the presence of N-acetyl-D-glucosamine; represses BT_0771 and BT_3893; activates BT_1871 (indirectly?)	RF04182	PMID: 32345633
NC_004663.1	BTnc040	1072208	1072290	-	antisense
NC_004663.1	BTnc041	1128790	1128865	-	intergenic
NC_004663.1	BTnc042	1154873	1155106	-	intergenic
NC_004663.1	BTnc043	1182023	1182136	+	intergenic
NC_004663.1	BTnc044	1317416	1317530	+	5'-derived
NC_004663.1	BTnc047	1397765	1397987	-	antisense
NC_004663.1	BTnc048	1486556	1486655	-	intergenic	X
NC_004663.1	BTnc049	1515039	1515163	+	intergenic	X			RF04179	PMID: 34379855
NC_004663.1	spoG-05	1533777	1533848	+	antisense
NC_004663.1	BTnc054	1551169	1551352	+	antisense
NC_004663.1	BTnc055	1590428	1590526	-	antisense			Canonical PUL-associated antisense RNA
NC_004663.1	BTnc056	1601469	1601629	+	intergenic
NC_004663.1	BTnc057	1629598	1629745	-	intra-operonic
NC_004663.1	BTnc060	1645239	1645457	-	intergenic	X		Two isoforms (~220 nt; ~80 nt) detected on northern blot; encoded in conserved genomic context with RNA metabolism, NADH nitroreductase, riboflavin synthase, and cytochrome genes downstream and a phosphate ABC transporter cluster upstream of the sRNA gene	RF04184	PMID: 34379855
NC_004663.1	BTnc064	1720126	1720231	-	intergenic	X
NC_004663.1	BTnc065	1791474	1791553	+	3'-derived
NC_004663.1	BTnc066	1793760	1793991	-	5'-derived
NC_004663.1	spoG-06	1803838	1803908	-	intergenic	X
NC_004663.1	BTnc069	1836309	1836664	+	intra-operonic			Adenosylcobalamin (AdoCbl) riboswitch	RF00174	PMIDs: 12923257; 24439897
NC_004663.1	BTnc070	1854972	1855065	+	antisense
NC_004663.1	BTnc071	1869824	1869957	+	antisense
NC_004663.1	BTnc072	1908398	1908554	-	antisense
NC_004663.1	BTnc074	1971687	1971873	+	antisense
NC_004663.1	BTnc075	1973267	1973571	-	antisense
NC_004663.1	BTnc076	1983122	1983199	+	antisense
NC_004663.1	BTnc077	1989250	1989352	-	antisense			Canonical PUL-associated antisense RNA
NC_004663.1	BTnc078	2048263	2048414	+	antisense			CPS5 associated antisense RNA
NC_004663.1	BTnc079	2072855	2073010	+	intergenic	X	Cephalothin
NC_004663.1	BTnc081	2088367	2088879	-	intergenic	X	Chenodeoxycholic acid, Ramoplanin
NC_004663.1	BTnc082	2101496	2101568	-	antisense
NC_004663.1	BTnc083	2124504	2124645	+	antisense			CPS6 associated antisense RNA
NC_004663.1	BTnc084	2125687	2125907	-	intergenic
NC_004663.1	spoG-07	2167757	2167822	+	antisense			Non-anonical PUL-associated antisense RNA
NC_004663.1	BTnc086	2169243	2169436	-	antisense			Non-anonical PUL-associated antisense RNA
NC_004663.1	BTnc088	2184030	2184189	-	3'-derived
NC_004663.1	BTnc089	2295870	2295933	-	5'-derived
NC_004663.1	BTnc091	2340123	2340270	-	intra-operonic
NC_004663.1	BTnc092	2348944	2349036	-	putative type-I TA
NC_004663.1	BTnc093	2349011	2349226	+	putative type-I TA
NC_004663.1	BTnc094	2360809	2360905	+	intergenic
NC_004663.1	BTnc095	2380613	2380688	+	intergenic	X
NC_004663.1	BTnc096	2392923	2393314	-	antisense
NC_004663.1	spoG-08	2398345	2398423	-	intergenic
NC_004663.1	spoG-09	2399701	2399771	-	intergenic	X	A22, Sulfamonomethoxine
NC_004663.1	spoG-10	2402963	2403028	-	3'-derived
NC_004663.1	BTnc101	2410579	2410814	-	3'-derived			Bacteroides-1 RNA motif; typically found in 3′ UTRs of exopolysaccharide synthesis genes	RF01694	PMID: 20230605
NC_004663.1	BTnc102	2410796	2410985	-	3'-derived			Bacteroides-1 RNA motif; typically found in 3′ UTRs of exopolysaccharide synthesis genes	RF01694	PMID: 20230605
NC_004663.1	BTnc103	2474817	2474865	+	5'-derived
NC_004663.1	BTnc104	2482954	2483051	+	3'-derived
NC_004663.1	BTnc105	2484307	2484452	+	3'-derived
NC_004663.1	BTnc106	2486067	2486148	+	antisense
NC_004663.1	BTnc107	2510810	2510919	+	intergenic
NC_004663.1	BTnc108	2511594	2511685	+	5'-derived			Adenosylcobalamin (AdoCbl) riboswitch	RF00174	PMIDs: 12923257; 24439897
NC_004663.1	BTnc109	2541646	2541769	+	intergenic
NC_004663.1	BTnc110	2548213	2548434	-	antisense
NC_004663.1	BTnc111	2549642	2549716	-	antisense			Non-anonical PUL-associated antisense RNA
NC_004663.1	BTnc112	2563933	2564124	-	antisense
NC_004663.1	BTnc114	2598558	2598910	-	intergenic	X
NC_004663.1	BTnc116	2637019	2637094	-	antisense			Non-anonical PUL-associated antisense RNA
NC_004663.1	BTnc117	2661606	2661809	-	antisense
NC_004663.1	BTnc119	2683436	2683605	-	intergenic	X	D-ribose, Mannan
NC_004663.1	BTnc120	2690723	2690895	-	putative type-I TA
NC_004663.1	BTnc121	2690870	2690962	+	putative type-I TA
NC_004663.1	BTnc123	2760701	2760823	+	antisense			Canonical PUL-associated antisense RNA
NC_004663.1	BTnc125	2909243	2909339	+	antisense
NC_004663.1	BTnc126	2917669	2917885	+	intergenic		L-aspartic acid
NC_004663.1	BTnc127	2939496	2939576	-	intergenic
NC_004663.1	BTnc128	2954790	2955182	-	antisense
NC_004663.1	BTnc129	2994818	2994893	+	intergenic	X
NC_004663.1	BTnc130	2995576	2995650	-	intergenic
NC_004663.1	BTnc131	3002862	3002937	-	antisense
NC_004663.1	BTnc132	3034128	3034275	-	intra-operonic
NC_004663.1	BTnc133	3037310	3037419	-	intergenic
NC_004663.1	BTnc134	3037725	3037800	-	3'-derived
NC_004663.1	BTnc135	3067249	3067323	-	intergenic
NC_004663.1	BTnc136	3083764	3083868	+	antisense			Non-anonical PUL-associated antisense RNA
NC_004663.1	BTnc137	3085965	3086041	+	intergenic
NC_004663.1	BTnc139	3106836	3106910	+	intergenic	X	Irgasan, Lincomycin
NC_004663.1	BTnc140	3130785	3131084	+	intergenic
NC_004663.1	BTnc141	3139671	3140003	+	antisense
NC_004663.1	BTnc142	3156255	3156361	-	5'-derived
NC_004663.1	BTnc143	3190410	3190502	-	putative type-I TA
NC_004663.1	BTnc144	3190477	3190677	+	putative type-I TA
NC_004663.1	BTnc145	3192581	3192666	-	intergenic	X
NC_004663.1	BTnc146	3197765	3197845	+	antisense
NC_004663.1	BTnc147	3207468	3207509	+	5'-derived
NC_004663.1	BTnc148	3224187	3224261	-	intergenic
NC_004663.1	BTnc149	3304801	3305017	+	intergenic	X
NC_004663.1	BTnc150	3328379	3328526	-	intra-operonic
NC_004663.1	BTnc151	3332895	3332970	+	intergenic	X
NC_004663.1	BTnc152	3360223	3360368	+	intergenic
NC_004663.1	BTnc153	3362495	3362683	-	3'-derived
NC_004663.1	BTnc154	3364507	3364579	+	antisense
NC_004663.1	BTnc155	3395493	3395621	+	antisense
NC_004663.1	BTnc156	3444815	3444910	-	antisense
NC_004663.1	BTnc157	3493379	3493454	+	antisense
NC_004663.1	BTnc158	3537498	3537572	+	antisense
NC_004663.1	BTnc159	3557183	3557265	-	intergenic	X
NC_004663.1	BTnc160	3579131	3579206	-	intergenic	X
NC_004663.1	BTnc161	3593048	3593159	+	antisense			CPS7 associated antisense RNA
NC_004663.1	BTnc162	3730196	3730308	-	intergenic	X
NC_004663.1	BTnc163	3765732	3766002	+	intergenic
NC_004663.1	BTnc164	3768216	3768397	+	intergenic	X
NC_004663.1	BTnc165	3768606	3768909	+	intergenic
NC_004663.1	BTnc166	3777488	3777698	+	intergenic	X
NC_004663.1	BTnc167	3787375	3787748	-	intergenic	X
NC_004663.1	BTnc168	3822448	3822535	+	antisense
NC_004663.1	BTnc169	3849132	3849367	-	intergenic		DMSO, Vancomycin
NC_004663.1	BTnc170	3886372	3886442	+	intergenic
NC_004663.1	spoG-11	3886506	3886574	+	intergenic
NC_004663.1	BTnc172	3891453	3891712	-	antisense
NC_004663.1	BTnc173	3966794	3966888	+	intergenic	X	Deoxycholic acid, Lithocholic acid
NC_004663.1	spoG-12	3979274	3979339	+	antisense	X
NC_004663.1	BTnc175	4009776	4009850	-	intergenic	X
NC_004663.1	BTnc176	4017544	4017945	+	antisense	X
NC_004663.1	BTnc178	4031912	4032025	-	antisense
NC_004663.1	BTnc179	4084177	4084333	-	antisense
NC_004663.1	BTnc180	4084380	4084461	-	intergenic			Overlaps with BT_3194, marked as antisense (GP 05/08/22)
NC_004663.1	BTnc182	4174152	4174409	+	intergenic		Chlorpromazine, Thioridazine, Trimethoprim, Fusidic acid
NC_004663.1	BTnc183	4239593	4239687	+	intergenic	X
NC_004663.1	BTnc184	4268484	4268550	+	5'-derived
NC_004663.1	BTnc186	4362762	4362836	+	antisense
NC_004663.1	BTnc187	4391907	4391999	+	intergenic		Dimetridazole, DMSO, Lincomycin, Rifampicin, Sulfamethizole, Econazole nitrate, Sulfaquinoxaline
NC_004663.1	spoG-13	4392803	4392872	-	intergenic		LL37, Thioridazine
NC_004663.1	BTnc191	4465268	4465353	+	intergenic	X
NC_004663.1	BTnc193	4484399	4484620	-	putative type-I TA
NC_004663.1	BTnc194	4484595	4484687	+	putative type-I TA
NC_004663.1	BTnc195	4595906	4596167	+	3'-derived
NC_004663.1	BTnc196	4596221	4596295	-	antisense
NC_004663.1	BTnc197	4601336	4601461	+	antisense
NC_004663.1	BTnc198	4610947	4611319	-	intergenic
NC_004663.1	BTnc199	4709062	4709192	+	antisense			Canonical PUL-associated antisense RNA
NC_004663.1	BTnc200	4709777	4709852	-	intergenic
NC_004663.1	masB	4717961	4718061	+	intergenic	X	Cephalothin, Cefoxitin, Chlorpromazine, Chlorhexidine, Ceftriaxone, Doxycycline, DMSO, Levofloxacin, Mucin, Oxytetracycline, Rifampicin, Thioridazine	~100 nt; expression seems to depend on Csp-like BT_1884; structure experimentally determined (5' stem-loop, single-stranded central region, intrinsic terminator hairpin)	RF04177	PMID: 34379855
NC_004663.1	BTnc202	4816818	4817010	-	putative type-I TA
NC_004663.1	BTnc203	4816985	4817077	+	putative type-I TA
NC_004663.1	BTnc204	4821280	4821426	+	intergenic
NC_004663.1	BTnc207	4847569	4847659	-	intergenic		D-ribose, Paraquat dichloride
NC_004663.1	BTnc208	4857725	4858020	-	intergenic	X	D-ribose, Paraquat dichloride
NC_004663.1	BTnc209	4864832	4865023	+	5'-derived
NC_004663.1	BTnc210	4867793	4867921	-	antisense			Canonical PUL-associated antisense RNA
NC_004663.1	BTnc211	4890086	4890136	+	5'-derived
NC_004663.1	BTnc212	4929741	4930192	-	antisense
NC_004663.1	BTnc213	4930650	4930838	-	antisense
NC_004663.1	BTnc215	4976382	4976603	-	putative type-I TA
NC_004663.1	BTnc216	4976578	4976670	+	putative type-I TA
NC_004663.1	BTnc217	4985345	4985492	+	intra-operonic
NC_004663.1	BTnc218	5004028	5004101	-	antisense
NC_004663.1	BTnc219	5048874	5048988	+	5'-derived
NC_004663.1	BTnc220	5058449	5058522	-	antisense
NC_004663.1	BTnc221	5102617	5102692	-	antisense
NC_004663.1	BTnc222	5116754	5116827	-	antisense
NC_004663.1	BTnc224	5223846	5224035	-	antisense
NC_004663.1	BTnc225	5226820	5226893	-	antisense
NC_004663.1	BTnc226	5233349	5233428	+	antisense
NC_004663.1	BTnc227	5248430	5248641	+	intergenic	X
NC_004663.1	BTnc228	5255554	5255712	+	intergenic	X
NC_004663.1	BTnc229	5262962	5263265	+	intergenic	X
NC_004663.1	BTnc230	5358412	5358517	-	intergenic
NC_004663.1	BTnc231	5366995	5367190	+	intergenic	X		~180 nt; in conserved genomic context with a DNA/RNA helicase gene and a catabolic gene set	RF04180	PMID: 34379855
NC_004663.1	BTnc232	5409124	5409270	-	intergenic
NC_004663.1	BTnc233	5418548	5418657	+	antisense
NC_004663.1	BTnc234	5436265	5436340	+	3'-derived
NC_004663.1	BTnc235	5436382	5436620	+	intergenic
NC_004663.1	BTnc236	5439602	5439771	+	antisense
NC_004663.1	BTnc237	5469308	5469381	-	intergenic
NC_004663.1	BTnc238	5527132	5527229	+	antisense
NC_004663.1	BTnc239	5532151	5532298	+	antisense
NC_004663.1	BTnc240	5535374	5535578	-	antisense
NC_004663.1	BTnc241a	5537587	5537711		antisense
NC_004663.1	BTnc241b	5537717	5537791		antisense
NC_004663.1	BTnc242	5575163	5575294	+	intergenic		Cefoxitin, Irgasan
NC_004663.1	BTnc244	5650993	5651153	-	putative type-I TA
NC_004663.1	BTnc245	5651128	5651220	+	putative type-I TA
NC_004663.1	BTnc246	5667522	5667740	-	5'-derived
NC_004663.1	BTnc247	5669659	5669733	+	antisense
NC_004663.1	spoG-14	5704118	5704189	-	3'-derived
NC_004663.1	BTnc249	5741318	5741424	-	antisense			Canonical PUL-associated antisense RNA
NC_004663.1	BTnc250	5755007	5755080	+	antisense
NC_004663.1	BTnc251	5784408	5784501	+	3'-derived
NC_004663.1	BTnc252	5800549	5800676	-	antisense			Canonical PUL-associated antisense RNA
NC_004663.1	BTnc254	5891399	5891698	+	antisense
NC_004663.1	BTnc255	5898621	5899031	-	antisense
NC_004663.1	BTnc257	5946612	5946924	-	intergenic
NC_004663.1	BTnc260	5995860	5995946	+	antisense
NC_004663.1	BTnc261	5999010	5999085	+	antisense
NC_004663.1	BTnc262	6024348	6024667	+	intergenic
NC_004663.1	BTnc263	6062012	6062109	+	intergenic	X
NC_004663.1	BTnc264	6070607	6070689	+	intergenic	X	Casamino acids
NC_004663.1	BTnc265	6176700	6176836	-	intergenic
NC_004663.1	BTnc266	6219889	6220072	+	antisense
NC_004663.1	BTnc267	6228891	6229025	-	intergenic	X
NC_004663.1	BTnc268	2622	2720	-	3'-derived
NC_004663.1	BTnc270	20011	20249	+	intergenic	X
NC_004663.1	BTnc271	21383	21595	-	antisense
NC_004663.1	BTnc273	30709	30894	-	antisense
NC_004663.1	rteR (CTn1)	98992	99069	+	intergenic	X		Proposed functional homologue of CTnDOT-encoded RteR, which interacts with nascent tra mRNA to inhibit conjugative transfer of CTnDOT	RF04181	CTnDOT RteR: PMID: 22821972; proposed CTn1 homologue: PMID: 34379855
NC_004663.1	BTnc275	325918	326026	+	antisense			Non-anonical PUL-associated antisense RNA
NC_004663.1	BTnc276	392320	392390	-	intergenic
NC_004663.1	BTnc277	430153	430344	-	antisense			Non-anonical PUL-associated antisense RNA
NC_004663.1	BTnc278	515468	515541	+	antisense
NC_004663.1	BTnc279	633613	633687	-	intergenic
NC_004663.1	BTnc280	643546	643619	-	intergenic	X
NC_004663.1	BTnc281	667859	667938	-	antisense
NC_004663.1	BTnc282	812920	812999	+	antisense
NC_004663.1	BTnc284	856031	856100	+	antisense
NC_004663.1	BTnc285	948836	948912	-	intergenic
NC_004663.1	BTnc286	963081	963154	+	intergenic	X
NC_004663.1	BTnc287	974912	974975	-	antisense
NC_004663.1	BTnc288	975042	975152	-	antisense
NC_004663.1	BTnc289	1016177	1016253	+	intergenic
NC_004663.1	BTnc290	1034886	1034978	-	intergenic	X
NC_004663.1	BTnc291	1044978	1045061	+	antisense
NC_004663.1	BTnc292	1068687	1068761	+	intergenic
NC_004663.1	BTnc294	1252698	1252766	-	intergenic
NC_004663.1	BTnc295	1408441	1408546	-	intergenic
NC_004663.1	BTnc296	1448688	1448763	+	antisense
NC_004663.1	BTnc297	1483365	1483439	-	intergenic
NC_004663.1	BTnc298	1534752	1534826	+	antisense
NC_004663.1	BTnc299	1631941	1632017	+	antisense
NC_004663.1	BTnc300	1657481	1657564	-	antisense
NC_004663.1	BTnc301	1685538	1685695	+	intergenic	X
NC_004663.1	BTnc302	1693979	1694260	-	intergenic	X
NC_004663.1	BTnc303	1696319	1696392	+	antisense
NC_004663.1	BTnc304	1908489	1908559	+	antisense
NC_004663.1	BTnc305	1960855	1960933	+	antisense
NC_004663.1	BTnc306	1965099	1965203	+	intergenic
NC_004663.1	BTnc307	2031734	2032044	-	antisense			CPS5 associated antisense RNA
NC_004663.1	BTnc308	2070049	2070126	+	antisense
NC_004663.1	BTnc309	2172756	2172828	+	antisense			Non-anonical PUL-associated antisense RNA
NC_004663.1	BTnc310	2186211	2186375	-	intergenic
NC_004663.1	BTnc311	2186381	2186669	-	intergenic
NC_004663.1	BTnc312	2217564	2217661	-	3'-derived
NC_004663.1	BTnc313	2227769	2227842	-	3'-derived
NC_004663.1	BTnc314	2243259	2243378	+	antisense
NC_004663.1	BTnc315	2290522	2290669	+	antisense
NC_004663.1	BTnc316	2327937	2328348	-	antisense
NC_004663.1	BTnc317	2329896	2329974	+	antisense
NC_004663.1	BTnc318	2413558	2413632	-	intergenic	X
NC_004663.1	BTnc319	2427872	2427992	+	antisense
NC_004663.1	BTnc320	2462382	2462590	+	antisense
NC_004663.1	BTnc321	2508796	2508870	-	antisense
NC_004663.1	BTnc322	2561741	2561813	-	antisense
NC_004663.1	BTnc323	2699814	2699891	+	intergenic
NC_004663.1	BTnc324	2785000	2785073	+	intergenic	X
NC_004663.1	BTnc325	2861427	2861676	-	intergenic		Dimetridazole, Mannan
NC_004663.1	BTnc326	2897176	2897402	-	antisense
NC_004663.1	BTnc327	2947453	2947607	-	antisense			Canonical PUL-associated antisense RNA
NC_004663.1	BTnc328	2954793	2954867	+	antisense
NC_004663.1	BTnc329	2968472	2968554	+	intergenic
NC_004663.1	BTnc330	2994946	2995147	+	intergenic
NC_004663.1	BTnc331	3036601	3036675		antisense
NC_004663.1	BTnc332	3037431	3037672	-	3'-derived
NC_004663.1	BTnc333	3063042	3063111		antisense
NC_004663.1	BTnc334	3072992	3073066	-	intergenic	X
NC_004663.1	BTnc335	3134101	3134174	-	intergenic		Deoxycholic acid
NC_004663.1	BTnc336	3188316	3188351	-	intergenic
NC_004663.1	BTnc337	3190744	3190845	+	intergenic
NC_004663.1	BTnc338	3190872	3190907	-	intergenic
NC_004663.1	BTnc339	3216246	3216282	-	3'-derived
NC_004663.1	BTnc340	3216288	3216361	-	3'-derived
NC_004663.1	BTnc341	3330852	3330926	+	antisense
NC_004663.1	BTnc342	3331268	3331354	+	intergenic
NC_004663.1	BTnc343	3333023	3333183	+	intergenic
NC_004663.1	BTnc344	3345347	3345423	-	antisense
NC_004663.1	BTnc345	3420998	3421073	+	antisense
NC_004663.1	BTnc346	3423405	3423515	-	intergenic
NC_004663.1	BTnc347	3468990	3469064	+	antisense
NC_004663.1	BTnc348	3514130	3514206	-	antisense			Non-anonical PUL-associated antisense RNA
NC_004663.1	BTnc349	3609583	3609656	-	intergenic
NC_004663.1	BTnc350	3611791	3611864	-	intergenic
NC_004663.1	BTnc351	3687270	3687410	-	intergenic
NC_004663.1	BTnc352	3717046	3717119	+	antisense			Non-anonical PUL-associated antisense RNA
NC_004663.1	BTnc353	3752099	3752281	+	intergenic		Lomefloxacin, Rifampicin
NC_004663.1	BTnc354	3779337	3779413	-	antisense
NC_004663.1	BTnc355	3849603	3849694	+	intergenic
NC_004663.1	BTnc356	3881959	3882034	+	antisense
NC_004663.1	BTnc357	3890251	3890324	-	antisense
NC_004663.1	BTnc358	4027166	4027252	-	antisense
NC_004663.1	BTnc359	4031778	4031895	-	antisense
NC_004663.1	BTnc360	4032096	4032170	-	antisense
NC_004663.1	BTnc361	4101777	4101851	-	antisense
NC_004663.1	BTnc362	4110614	4110688	+	intergenic		Fusidic acid, Oxytetracycline
NC_004663.1	BTnc363	4111290	4111364	-	intergenic
NC_004663.1	BTnc364	4166695	4166942	-	5'-derived
NC_004663.1	BTnc365	4169207	4169291	-	3'-derived
NC_004663.1	BTnc366	4239877	4239931	-	3'-derived
NC_004663.1	BTnc367	4262531	4262617	+	antisense
NC_004663.1	BTnc368	4287768	4287841	+	antisense			Non-anonical PUL-associated antisense RNA
NC_004663.1	BTnc369	4317447	4317535	-	antisense			Non-anonical PUL-associated antisense RNA
NC_004663.1	BTnc370	4325341	4325427	+	antisense
NC_004663.1	BTnc371	4482503	4482674	-	5'-derived
NC_004663.1	BTnc372	4578733	4578951	+	intergenic
NC_004663.1	BTnc373	4597752	4597828	-	antisense
NC_004663.1	BTnc374	4615402	4615563	+	antisense			Non-anonical PUL-associated antisense RNA
NC_004663.1	BTnc375	4615579	4615705	+	antisense			Non-anonical PUL-associated antisense RNA
NC_004663.1	BTnc376	4634754	4634840	+	intergenic		Doxycycline, Econazole nitrate salt, Fluorouracil, Trimethoprim
NC_004663.1	BTnc377	4669900	4669974	+	antisense
NC_004663.1	BTnc378	4709556	4709724	-	intergenic	X	Bile salts
NC_004663.1	BTnc379	5090912	5090986	-	antisense
NC_004663.1	BTnc380	5111267	5111397	-	5'-derived
NC_004663.1	BTnc381	5111500	5111557	+	antisense
NC_004663.1	BTnc382	5222696	5222944	-	antisense
NC_004663.1	BTnc383	5248537	5248641	+	intergenic		Arabinan
NC_004663.1	BTnc384	5301922	5301993	-	antisense			Non-anonical PUL-associated antisense RNA
NC_004663.1	BTnc385	5318560	5318641	+	intergenic
NC_004663.1	BTnc386	5383904	5383977	+	antisense			Non-anonical PUL-associated antisense RNA
NC_004663.1	BTnc387	5421298	5421370	+	antisense			Non-anonical PUL-associated antisense RNA
NC_004663.1	BTnc388	5617530	5617602	-	intergenic
NC_004663.1	BTnc389	5702998	5703070	+	antisense
NC_004663.1	BTnc390	5893354	5893426	-	antisense
NC_004663.1	BTnc391	5932030	5932103	-	antisense
NC_004663.1	BTnc392	5970889	5970976	+	antisense
NC_004663.1	BTnc393	5999138	5999275	+	antisense
NC_004663.1	BTnc394	6016425	6016544	-	antisense
NC_004663.1	BTnc395	6131985	6132063	+	3'-derived

### Sheet: Housekeeping RNAs
Genome	Gene name	Alternative gene name	Trivial name	Start	End	Strand	Rfam ID	References
NC_004663.1	BTnc017	ssrS	6S RNA	512917	513104	+	RF01693	PMID: 32345633
NC_004663.1	BTnc059	rnpB	M1 RNA	1639998	1640386	+	RF00010	PMID: 32345633
NC_004663.1	BTnc259	ffs	4.5S RNA	5986294	5986400	+	RF04183	PMID: 34379855
NC_004663.1	ssrA		tmRNA	5798212	5798608	+		PMID: 32345633
NC_004663.1	rrf		5S RNA	4988481	4988591	+
NC_004663.1	rrf		5S RNA	3325218	3325328	-
NC_004663.1	rrf		5S RNA	3030968	3031078	-
NC_004663.1	rrf		5S RNA	2336963	2337073	-
NC_004663.1	rrf		5S RNA	1626500	1626610	-

### Sheet: Structures (from PMID 34379855)
sRNA	Consensus sequence	Consensus structure (dot-bracket format)	Manual inspection / cross-validation comments
BTnc005	nnAAGUAARAGUGUAACAGGAAGAAAGUUGCAGCAUAUAYGCGGUGAAUUAUnCGGUGUCAUAGGARUnGAGnnUUUnnGUAAGAUGCUGAUAAUGAGUARGGRAnnUnAAAGUUAAUCGUUCCCUGUCUCUCCGCnGRnnnnnnnnnAnARAAYnGnRnARYRAnnRGnnAAAnnCCYRYAAAnnnnnn---nnUUURYRGGnnUUUU	...........((((((.........))))))........((((...(((((.(((((((....(((.......)))......))))))))))))(((((.((((...............)))).)).))).)))).......................................(((((((((((.......)))))))))))..…	The terminator alignments were adapted to better match a hairpin structure.
BTnc049	--ACAGAn-RGRARUUGUGAAAYUYCn-nnAAUAGAAUAGUUUAGUUAAGUCUAGUUUAGUUUUUGUGUUG-AAGnGCUYCYn-CGUnAGCGRACG-nnUnRGRAGCnCnUUYnnU	..(((((...((((((....))))))............((.((((......)))).))....))))).......(((((((((.(((......)))....)))))))))....…	Cleaned up the terminator to force into a better hairpin (prioritizing structure over sequence conservation).
BTnc060	RUAACGGnYnRGUUACRGGnGnUUUUnYUnnAAAUGAUAAUAAAUCCAAAGAnnnnUCAAAAAGAUGUUAUAUGACAUGUUUUnnnAUUUGGnnnRUAnCRRnAAAAnCRnCUAUAUUUGCAYCGUUAUCCUGAAAACAAUCUUUUUACCUUAAAAAAAAACUAAUACCUAUUGAAAACUGAAAARYGGRGCUUUGUGAAAAGCCCCRYUUUUU	(((((((...((.((.((....(((((((....(((..........................................................)))...)))))))....)).)).))...)))))))........................................................((((((((((....))))))))))..…
BTnc201	GCUUCUCUACGnAAGUCUGUGAAGAUGnYAGUAGAGUGUUUGUUUUGUUUGUGUGUGAUGCAUUCUUGUCUGGUGUGAUAGGAAUGCAUCUUUUUUUAn	....((((((....((((....))))....))))))....................((((((((((((((......))))))))))))))......…	Two homologs with near identical sequence. Edited based on obtained structure probing data.
BTnc231	ACGUUUUUUUCAUAGAGAUUUAGAUUUAAGGUUAGAAGAAUUGUGGAAGUCGUGAGACUUCCCUUUUUUUCAUCUUAAn---nnUYnnY---Ynn-Y-nYYYn--------n----------------nnnRUn------nn---------------------------------nRRRnR-nR----RnnRAnnnnAAAAAGCCU-YUUCGYGAGAARAGGCUUUUUU	::::::::::::::::::::::::<<<<<<<<--<<<<<<----<<<<<<<____>>>>>>>--->>>>>>>>>>>>>>:::<<<<<<<---<<--<-<<<<<<______________________________________________________________________>>>>>>>->>---->>->>>>>:<<<<<<<<<-<<<<____>>>>>>>>>>>>>:
GibS	GUGUUUUUCAUAGUAnUAGAUnnAAGAUUAA-UnnnnnAGnUnGUAY-YnGCUUGUGAnAAGU--nR---GUACAYYn-nRRRYARAAGCGUYURUYYnnnnnAnAARnRnRnnn-RAGnRnCGRYYnnnnnnRGnnGnYnCUUUYUUUnn	:::::::::::::::::::::::::::::::.:::::::::::<<<<.---<<<_____>>>-..--...>>>>,,,,.,,<<<<<<____>>>>>>------------------.<<<<<<<<<<<______>>>>>>>>>>>:::::::	Adapted the predicted structure as per the structure probing data.
6S RNA (BTnc017)	nnnRnRnnnnnRRCCGYAYY-Rn------nUnRAUY-GGRAAACUCAnCAnn-nnAnnnnRnnAnnYCGAGnnn-nRYUU-YnnY-YnYYRAUGGCRGGCCnCR------nYYYUU---CGGRnn------Rnn-CnU--nRnnnCRGYGGAYUnCAAARRnRnnnRnG-YnCUCAAAYCnUGUY----nnnnGGAGU-UUnnUCRnAYYn--nYRGUGCG-GCYU---nUYU	:::::::::::(((((((((.((......,,,,,,,.<<<___>>>,,,,,,.,,,,,,,,,,,,,,,,,,,,,.,,,,<.<<<<.<<<---------------......-<<<<_..._>>>>-......---.---..-------------------->>>>>>>>,.,,,,,,,,,,,,,,,....,,,,,,,,,.,,,,,,,,,,,,..)))))))).))):....:::	Removed structures not supported by compensatory mutations.
4.5S RNA (BTnc259)	nnnnnnYGGGUAAGUCYUAYACGRCCAGCUCCYnYnGAAU-CCCCCAGGGYnnGAnnGCAGCAAGGGUAnnnGGUYGUAGCGGYGCGAURUARnYnGCUURCCCnnY-Y	.......((((((((.(((((((((.........................................................)).)).)))))...)))))))).....	Cleaned the gap at position 74 (moved the U to the left).
Putative RteR homologue on CTn1	RAAAUUYCAUURUGAnnRGnUUUnnnRCUnnYnAUAAUUGAR-AUUUUnGUGnnnnnnGCRCCCGGnGG-GAnACCGGGYGCnUUU	<<<<<<<<<<<<<____________________>>>>→>>>.>>>>>---------<<<<<<<<<___.____>>>>>>>>>:::	The first stem loop was manually extended. Supported by structure probing data.
